# mRNA decapping machinery targets *LBD3/ASL9* transcripts to authorize developmental reprogramming in Arabidopsis

**DOI:** 10.1101/834465

**Authors:** Zhangli Zuo, Milena Edna Roux, Jonathan Renaud Chevalier, Yasin F. Dagdas, Takafumi Yamashino, Søren Diers Højgaard, Emilie Knight, Lars Østergaard, Morten Petersen

## Abstract

Multicellular organisms perceive and transduce multiple cues to optimize developmental reprogramming and cell state switching. Key transcription factors drive developmental changes, but transitions also require the attenuation of previous states. Here, we demonstrate that the mRNA levels of the *LATERAL ORGAN BOUNDARIES DOMAIN 3 (LBD3) / ASYMMETRIC LEAVES 2-LIKE 9 (ASL9)* transcription factor are directly regulated by mRNA decapping. Capped *ASL9* transcripts accumulate in decapping deficient plants and *ASL9* mRNAs are found together with decapping components. Accumulation of *ASL9* inhibits apical hook and lateral roots formation and interestingly, exogenous auxin application restores lateral roots formation in both *ASL9* overexpressor and mRNA decay-deficient mutants. Moreover, mutations in the cytokinin transcription factors type-B ARABIDOPSIS RESPONSE REGULATORS (B-ARRs) *ARR10* and *ARR12* restore the developmental defects in apical hooking and lateral root formation caused by over-accumulation of capped *ASL9* transcript upon *ASL9* overexpression. Thus, the mRNA decay machinery directly targets *ASL9* transcripts for decay to balance cytokinin/auxin responses during developmental reprogramming.
