## Supplemental table 1 (Table S1) for "mRNA decapping machinery targets *LBD3/ASL9* transcripts to authorize developmental reprogramming in Arabidopsis"

### Sheet: Ark1
Primers used in this study
Primer	Sequence	Use
genotyping
LBb1.3	ATTTTGCCGATTTCGGAAC	Genotyping Salk lines
SALK_097409 LP	CCTGGAACCAACATGCATATC	Salk_097409 genotyping
SALK_097409 RP	AAAAGGTCAGGTCATGTGTCG	Salk_097409 genotyping
SALK_110349 LP	ATCTCTCGGGATTGTCACATG	Salk_110349 genotyping
SALK_110349 RP	AGGAGGAGAGTCAACCTCGAG	Salk_110349 genotyping
DCP2LP	TGATGGGGTTTTGTTTCAGTC	dcp2 genotyping
DCP2RP	ACTATGATCAATGAGTGGCGG	dcp2 genotyping
CRIPR/CAS9
h1E2F	ATTGTTGGGGGTCTTGATGATGA	h1 crispr/cas9
h1E2R	AAACTCATCATCAAGACCCCCAA	h1 crispr/cas9
h2E2F	ATTGCGTCTCAATATGAGTTCTT	h2 crispr/cas9
h2E2R	AAACAAGAACTCATATTGAGACG	h2 crispr/cas9
Cloning
XbaI-Venus F	GCTCTAGAATGGTGAGCAAGGGCGAGGAG	Cloning Venus
Venus-AfeI R	AAGCGCTCTTGTACAGCTCGTCCATG	Cloning Venus
HindIII-PAT1Prom F	aagcttAACATCTTCCCCTGTTCAGAACC	Cloning PAT1 Promoter
PAT1Prom-XbaI R	tctagaAACCGCTACCGTCTCCAAAT	Cloning PAT1 Promoter
HindIII-H1Prom F	aagcttgtataatgtataccactttcctcag	Cloning PATH1 Promoter
H1Prom-XbaI R	tctagagatcgaaataaacgaaactttagag	Cloning PATH1 Promoter
HindIII-H2Prom F	aagcttGGCGGATTCTATGAGAAATGCG	Cloning PATH2 Promoter
H2Prom-XbaI R	tctagaGATCAAACACAAAGTAGCAGAGACA	Cloning PATH2 Promoter
PAT1geneF	CACCATGGACGCTTTTGGAATC	Cloning PAT1 gene
PAT1geneR	TCAACTTAATACTGGCTCGG	Cloning PAT1 gene
H1gene F	CACCATGGAGAGATCTGATTCAAG	Cloning PATH1 gene
H1gene R	ACCCCTCACAGATTCAGAG	Cloning PATH1 gene
H2gene F	CACCTCACACGGCCTGGTAAACCT	Cloning PATH2 gene
H2gene R	ACCCCTCACAAATTCAGAGTTAA	Cloning PATH2 gene
qPCR
PATH1_RT_F	GAGAGAGTTCTTCTGCTACC	qPCR of PATH1 At3g22270
PATH1_RT_R	CTGACTAGCTGCGTCTGATG	qPCR of PATH1 At3g22270
PATH2_RT_F	GCTCATCTTGCTGCATTACAA	qPCR of PATH2 At4g14990
PATH2_RT_R	AGGAGGAGAGTCAACCTCGAG	qPCR of PATH2 At4g14990
COR15Afor	CTCTGCCGCCTTGTTTGC	qPCR of COR15A
COR15Arev	CTGAGAAAGCTGCGGCGTA	qPCR of COR15A
RD29Afor	GGGTAGAGATTATGTGGCGGAGA	qPCR of RD29A
RD29rev	TTCCTTTGTCGTCGTTTCCTTC	qPCR of RD29A
RSM4 for	GGAAGTAAATCTGCAGAGGAAG	qPCR of RSM4
RSM4 rev	GGATTCTCATATTCTTCATTAACCTC	qPCR of RSM4
ASL9 for	CAAAAGGGTCACAGACACGGAA	qPCR of ASL9
ASL9 rev	GGCCTCGTACACCATCGAATC	qPCR of ASL9
PIN5-FW	CCATCGGCTCTATTGTCCTTG	qPCR of PIN5
PIN5-RV	GCGACGAGCACAGGTAGAGA	qPCR of PIN5
SAUR23 F	ATTCAAACTTTCAGACAAAAGAAATGG	qPCR of SAUR23
SAUR23 R	ACAAGGAAACAACTCTATCTCTAACT	qPCR of SAUR23
ARR10F	GCTTCTGATGCTGGTTCCTT	qPCR of ARR10
ARR10R	CAATCACCTTCCGAGAAATCA	qPCR of ARR10
ARR12F	CTCCACGATGAAGCAGGAA	qPCR of ARR12
ARR12R	AACTAAACCCTCCATATCCCAAA	qPCR of ARR12
